# Multivariate Meta-Analysis of Differential Principal Components underlying Human Primed and Naive-like Pluripotent States

**DOI:** 10.1101/2020.10.20.347666

**Authors:** Kory R. Johnson, Barbara S. Mallon, Yang C. Fann, Kevin G. Chen

**Author notes:** **Correspondence to**: Dr. Kory R. Johnson, Dr. Kevin G. Chen.

## Abstract

The ground or naive pluripotent state of human pluripotent stem cells (hPSCs), which was initially established in mouse embryonic stem cells (mESCs), is an emerging and tentative concept. To verify this important concept in hPSCs, we performed a multivariate meta-analysis of major hPSC datasets via the combined analytic powers of percentile normalization, principal component analysis (PCA), *t*-distributed stochastic neighbor embedding (*t*-SNE), and SC3 consensus clustering. This vigorous bioinformatics approach has significantly improved the predictive values of the current meta-analysis. Accordingly, we were able to reveal various similarities between some naive-like hPSCs (NLPs) and their human and mouse *in vitro* counterparts. Moreover, we also showed numerous fundamental inconsistencies between diverse naive-like states, which are likely attributed to interlaboratory protocol differences. Collectively, our meta-analysis failed to provide global transcriptomic markers that support a bona fide human naive pluripotent state, rather suggesting the existence of altered pluripotent states under current naive-like growth protocols.

---

Ground or naive states in pluripotent stem cells were initially proposed by Smith and colleagues based on the identification of lineage-primed epiblast stem cells (EpiSCs) derived from post-implantation mouse embryos (Brons et al., 2007; Tesar et al., 2007) and on the studies of naive mouse embryonic stem cells (mESCs) from pre-implantation mouse embryos (Nichols and Smith, 2009; Ying et al., 2008). Hence, mouse pluripotent stem cells have two distinct (primed and naive) states. The maintenance of the naive state relies on the use of leukemia inhibitory factor (LIF) with two inhibitors, GSK-3βi and ERK1/2i (abbreviated as 2i), which suppress glycogen synthase kinase-3β (GSK-3β) and extracellular signal-regulated kinases 1/2 (ERK1/2), respectively. Conceivably, pluripotent stem cells in the naive state may have several potential advantages over the primed state, particularly for facilitating single-cell growth, genetic manipulation, disease-modeling, and drug discovery [reviewed in references (Chen et al., 2014; Hanna et al., 2010)].

In the past seven years, several groups have reported the conversion of primed human pluripotent stem cells (hPSCs), which depend on distinct growth signals that embrace FGF2/Activin-A/TGFβ signaling pathways, to naive-like hPSCs (NLPs) and *de novo* derivation of NLPs from the human inner cell mass (Chan et al., 2013; Gafni et al., 2013; Guo et al., 2016; Liu et al., 2017; Takashima et al., 2014; Theunissen et al., 2016; Valamehr et al., 2014; Ware et al., 2014). However, there is a lack of robust assays that precisely define a naive pluripotent state under different growth conditions *in vitro*. The existing assays used for defining pluripotent and differentiation states largely count on various genome-wide analyses (Bock et al., 2011; Chan et al., 2013; Gafni et al., 2013; Takashima et al., 2014; Theunissen et al., 2016). However, genome-wide transcriptomic levels across datasets generated from different laboratories using different technologies (e.g., microarray and RNA-sequencing) often have substantial differences in expression scale and spread. Direct meta-analysis of the transcriptomic levels across datasets can render confusing results and lead to incorrect interpretations and conclusions. Accordingly, previous genome-wide data analyses revealed significant differences between various NLPs derived from different laboratory protocols (Takashima et al., 2014; Theunissen et al., 2016), hence confounding the definition of human naive pluripotency. Thus, there is a pressing need to address the above critical issues.

In this study, we employed a meta-analysis approach that integrates genome-wide microarrays and RNA sequencing (RNA-seq) data into the principal component analysis (PCA) (Jolliffe, 2002), *t*-distributed stochastic neighbor embedding (*t*-SNE) (van der Maaten and Hinton, 2008), and SC3 consensus clustering (Kiselev et al., 2017). We aim to resolve critical interlaboratory experimental inconsistencies with respect to human naive pluripotency. With this approach, we characterized transcriptomic signatures of NLPs from publicly available datasets, and systematically evaluated data from current human naive-like protocols. Our analysis revealed the existence of various naive-like pluripotent states in converted and derived NLPs, which are deficient in global transcriptomic signatures of naive pluripotency as described in both mESCs and early human embryos. Our study also provides new insights into the role of 1D- and 2D-meta-analysis in gene cluster rearrangements, thereby helping define accurate pluripotent states.
