## Supplementary Table 2 Datasets and protocol summary for "Multivariate Meta-Analysis of Differential Principal Components underlying Human Primed and Naive-like Pluripotent States"

### Sheet: Data and protocol summary
Laboratory	First Author	Dataset	Sample (n)	Cells	Cellular State	Culture Medium	Growth facotr, protocol	Feeder/coating	Oxygen tension	Platform	References
McKay	Mallon	D1	16	hESCs	Primed	DMEM/KSR	FGF2 4 ng/mL	MEFs	normoxia	microarray	PMID: 23117585
McKay	Mallon	D1	16	hESCs	EB differentiation	DMEM/KSR/FBS	none	MEFS	normoxia	microarray	PMID: 23117585
McKay	Tesar	D18	3	mEpiSCs	primed	DMEM/KSR	FGF2 5 ng/mL	MEFs	normoxia	microarray	PMID: 17597760
McKay	Tesar	D18	3	mESCs	naive	KO-DMEM/KSR	LIF	MEFs	normoxia	microarray	PMID: 17597760
Smith	Takashima	D22A	10	mESCs	naive	NA	PD0325901/LIF, t2iL+Gӧ	MEFs	hypoxia	RNA Seq	PMID: 28843285
Smith	Takashima	D22B	3	hESCs	naive-like	N2B27 medium	t2iL+Gӧ	MEFs	hypoxia	RNA Seq	PMID: 28843285
Smith	Takashima	D22B	3	hESCs	primed	DMEM/KSR	FGF2 10 ng/mL	MEFs	hypoxia	RNA Seq	PMID: 28843285
Smith	Takashima	D23	12	hESCs	naive-like	N2B27 medium	t2iL+Gӧ	MEFS	hypoxia	microarray	PMID: 28843285
Smith	Takashima	D23	12	hESCs	primed	DMEM/KSR	FGF2 10 ng/mL	MEFs	hypoxia	microarray	PMID: 28843285
Smith	Guo	D24	9	hESCs	naive-like	N2B27 medium (m)	3iL+Gӧ	MEFS	hypoxia	RNA Seq	PMID: 26947977
Tang	Yan	D25	30	late blastocyst	late blastocyst	G2 medium	none	none	normoxia	RNA Seq	PMID: 23934149
Tang	Yan	D25	34	hESCs	primed	KO-DMEM	LIF/FGF2	MEFs	normoxia	RNA Seq	PMID: 23934149
Tang	Yan	D25	16	morulae	morulae	G2 medium	none	none	normoxia	RNA Seq	PMID: 23934149
Tang	Yan	D25	3	zygote	zygote	in vitro fertilization	none	none	normoxia	RNA Seq	PMID: 23934149
Tang	Yan	D25	6	2-cell embryo	2-cell embryo	G1.3 medium	none	none	normoxia	RNA Seq	PMID: 23934149
Tang	Yan	D25	3	oocyte	oocyte	NA	none	none	normoxia	RNA Seq	PMID: 23934149
Tang	Yan	D25	12	4-cell embryo	4-cell embryo	G1.3 medium	none	none	normoxia	RNA Seq	PMID: 23934149
Tang	Yan	D25	20	8-cell embryo	8-cell embryo	G2 medium	none	none	normoxia	RNA Seq	PMID: 23934149
Belmonte	Vassena	D26	3	2-cell embryo	2-cell embryo	G1/G2 medium	none	none	NA	microarray	PMID: 21775417
Belmonte	Vassena	D26	3	oocyte	oocyte	G.1 medium	none	none	NA	microarray	PMID: 21775417
Belmonte	Vassena	D26	3	4-cell embryo	4-cell E	G1/G2 medium	none	MEFS	NA	microarray	PMID: 21775417
Belmonte	Vassena	D26	3	morulae	morulae	G1/G2 medium	none	MEFs	NA	microarray	PMID: 21775417
Belmonte	Vassena	D26	2	8-cell embryo	8-cell embryo	G1/G2	none	none	NA	microarray	PMID: 21775417
Belmonte	Vassena	D26	4	hESCs	primed	KO-DMEM/KSR	FGF2 10 ng/mL	MEFs	normoxia	microarray	PMID: 21775417
Belmonte	Vassena	D26	3	blastocyst	blastocyst	G1/G2 medium	none	none	NA	microarray	PMID: 21775417
Polo	Liu	D27	3	hESCs, hiPSCs	primed	Essential 8 medium	Essential 8 supplement	Vitronectin	hypoxia	RNA Seq	PMID: 28945704
Polo	Liu	D27	2	hiPSCs	naive-like	DMEM: Neurobasal medium	5iLAF	MEFs	hypoxia	RNA Seq	PMID: 28945704
Polo	Liu	D27	1	hiPSC	naive-like	NHSM	6iL/TGF-beta/FGF2	MEFs	hypoxia	RNA Seq	PMID: 28945704
Polo	Liu	D27	2	hiPSC	naive-like	Rset medium	1X RSet Supplement	MEFs	hypoxia	RNA Seq	PMID: 28945704
Polo	Liu	D27	1	hiPSC	naive-like	DMEM: Neurobasal medium	t2iLGoY OSKM	MEFs	hypoxia	RNA Seq	PMID: 28945704
Polo	Liu	D27	1	hESC	naive-like	DMEM: Neurobasal medium	t2iLGoY OSKM	MEFs	hypoxia	RNA Seq	PMID: 28945704
Polo	Liu	D27	1	hiPSC	naive-like	N2B27 medium	r5iLAF (with reprogramming factors)	MEFs	hypoxia	RNA Seq	PMID: 28945704
Polo	Liu	D27	1	hiPSC	naive-like	NHSM	rNHSM (with reprogramming factors)	MEFs	hypoxia	RNA Seq	PMID: 28945704
Polo	Liu	D27	1	hiPSC	naive-like	Rset medium	rRSet (with reprogramming factors)	MEFs	hypoxia	RNA Seq	PMID: 28945704
Polo	Liu	D27	2	hiPSC	naive-like	DMEM: Neurobasal medium	rt2iLGoY (with reprogramming factors)	MEFs	hypoxia	RNA Seq	PMID: 28945704
Ng	Chan	D3	3	hESCs	naive-like	mTeSR1	3iL	Matrigel	normoxia	RNA Seq	PMID: 24315441
Ng	Chan	D3	3	hESCs	primed	mTeSR1	high TGF-beta/FGF2	MEFs	normoxia	RNA Seq	PMID: 24315441
Hanna	Gafni	D5	9	hESCs	naive-like	NHSM	6iL/TGF-beta/FGF2	MEFs	hypoxia	microarray	PMID: 24172903
Hanna	Gafni	D5	3	hESCs	primed	KO-DMEM/KSR	TGF-beta/FGF2	MEFs	normoxia	microarray	PMID: 24172903
Flynn	Valamehr	D6	12	hiPSC	primed	DMEM/KSR	FGF2 10 ng/mL	Matrigel	normoxia	microarray	PMID: 24672758
Flynn	Valamehr	D6	5	hESCs	naive-like	FMM	3iL/FGF2	MEFs	normoxia	microarray	PMID: 24672758
Jaenisch	Theunissen	D7	5	hESCs	naive-like	N2B27 medium	5iL/A	MEFS	hypoxia	microarray	PMID: 25090446
Jaenisch	Theunissen	D7	2	hESCs	primed	DMEM/KSR/FBS	FGF2 4 ng/mL	MEFs	hypoxia	microarray	PMID: 25090446
Notes and abbreviations:
3iL/F; MEK, GSK3, and ROCK pathway inhibitors with FGF2
3iL; MEK, GSK3, and BMP pathway inhibitors in the presence of LIF
5iL/A, MEK, GSK3, ROCK, BRAF, and SRC pathway inhibitors in the presence of LIF and Activin
6iL/TGF-beta/FGF2; MEK, GSK3, JNK, p38, PKC, ROCK pathway inhibitors in the presence of LIF, TGF-beta, and FGF2
EB, embryoid body
DMEM, DMEM/F12 medium
FMM, fate maintenance medium
hESCs, human embryonic stem cells
hypoxia, 3-5% O2
KO-DMEM, KnockOut™-DMEM/F12 medium
KSR, Knockout Serum Replacement
LIF, leukemia inhibitory factor
MEF, mouse embryonic fibroblasts
mEpiSCs, mouse epiblast stem cells
mESC, mouse embryonic stem cells
NA, information not available
NHSM, naive human stem cell medium
normoxia, 20% O2; Oo, oocyte(s)
OKSM, reprogramming factors
t2iL+Gӧ, titrated MEK and GSK3 inhibitors with LIF plus the PKC inhibitor Gӧ6983
t2iLGӧY, t2iL+Gӧ+Y-27632
